# High-resolution awake mouse fMRI at 14 Tesla

**DOI:** 10.1101/2023.12.08.570803

**Authors:** David Hike, Xiaochen Liu, Zeping Xie, Bei Zhang, Sangcheon Choi, Xiaoqing Alice Zhou, Andy Liu, Alyssa Murstein, Yuanyuan Jiang, Anna Devor, Xin Yu

## Abstract

High-resolution awake mouse fMRI remains challenging despite extensive efforts to address motion-induced artifacts and stress. This study introduces an implantable radiofrequency (RF) surface coil design that minimizes image distortion caused by the air/tissue interface of mouse brains while simultaneously serving as a headpost for fixation during scanning. Furthermore, this study provides a thorough acclimation method used to accustom animals to the MRI environment minimizing motion induced artifacts. Using a 14T scanner, high-resolution fMRI enabled brain-wide functional mapping of visual and vibrissa stimulation at 100x100x200µm resolution with a 2s per frame sampling rate. Besides activated ascending visual and vibrissa pathways, robust BOLD responses were detected in the anterior cingulate cortex upon visual stimulation and spread through the ventral retrosplenial area (VRA) with vibrissa air-puff stimulation, demonstrating higher-order sensory processing in association cortices of awake mice. In particular, the rapid hemodynamic responses in VRA upon vibrissa stimulation showed a strong correlation with the hippocampus, thalamus, and prefrontal cortical areas. Cross-correlation analysis with designated VRA responses revealed early positive BOLD signals at the contralateral barrel cortex (BC) occurring 2 seconds prior to the air-puff in awake mice with repetitive stimulation, which was not detected using a randomized stimulation paradigm. This early BC activation indicated a learned anticipation through the vibrissa system and association cortices in awake mice under continuous training of repetitive air-puff stimulation. This work establishes a high-resolution awake mouse fMRI platform, enabling brain-wide functional mapping of sensory signal processing in higher association cortical areas.

**Significance Statement:** This awake mouse fMRI platform was developed by implementing an advanced implantable radiofrequency (RF) coil scheme, which simultaneously served as a headpost to secure the mouse head during scanning. A thorough acclimation method was used to accustom animals to the MRI environment minimizing motion induced artifacts. The ultra-high spatial resolution (100x100x200µm) BOLD fMRI enabled the brain-wide mapping of activated visual and vibrissa systems during sensory stimulation in awake mice, including association cortices, e.g. anterior cingulate cortex and retrosplenial cortex, for high order sensory processing. Also, the activation of barrel cortex at 2 s prior to the air-puff indicated a learned anticipation of awake mice under continuous training of the repetitive vibrissa stimulation.
