## Supplemental Table 1 for "High-resolution awake mouse fMRI at 14 Tesla"

### Sheet: Sheet1
Part Description	Cost
FR-4 PCB Chip, 0.4x0.8 in, 0.062in thick	$214.00/200
Capacitor 2.2pF 2KV	$309.80/400
Trimmer 0.6-2.5pF	$1649.28/200
Trimmer 5-18pF	$1640.56/200
Magnet wire 20AWG	$118.28/spool/710.8’
MCX socket	$1027.14/200
Entire coil built by MRIBOT	$300/each
